# The genetic architecture of protein interaction affinity and specificity

**DOI:** 10.1101/2023.10.17.562688

**Authors:** Alexandra M. Bendel, André J. Faure, Dominique Klein, Kenji Shimada, Georg Kempf, Simone Cavadini, Ben Lehner, Guillaume Diss

## Abstract

Proteins function in crowded cellular environments in which they must bind to specific target proteins but also avoid binding to many other off-target proteins. In large protein families this task is particularly challenging because many off-target proteins have very similar structures. How this specificity of physical protein-protein interactions in cellular networks is encoded and evolves is not very well understood. Here we address the question of specificity-encoding by comprehensively quantifying the effects of all mutations in one protein, JUN, on its binding to all other members of a protein family, the 54 human basic leucine zipper transcription factors. Fitting a global thermodynamic model to the data reveals that most affinity changing mutations equally affect JUN’s propensity to bind to all its interaction partners. Mutations that alter the specificity of binding are much rarer. These specificity-altering mutations are, however, distributed throughout the JUN interaction interface. JUN’s interaction specificity is encoded by both positive determinants that promote on-target interactions and negative determinants that prevent off-target interactions. Indeed, about half of the specificity-defining residues in JUN have dual functions and both promote on-target binding and prevent off-target binding. Whereas nearly all mutations that alter specificity are pleiotropic and also alter the affinity of binding to all interaction partners, the converse is not true with mutations outside of the interface able to tune affinity without affecting specificity. Our results provide the first global view of how mutations in a protein affect binding to all its potential interaction partners and reveal the distributed encoding of specificity and affinity in an interaction interface. They also show how the modular architecture of coiled-coils provides an elegant solution to the challenge of optimising specificity and affinity in a large protein family.
