## Supplementary material for "The genetic architecture of protein interaction affinity and specificity": Table S1

Name	nt sequence	aa sequence	Barcode
ATF1	GACCCCCAATTGAAAAGAGAAATAAGGTTAATGAAAAACAGAGAAGCTGCTCGAGAATGTCGCAGAAAGAAGAAAGAATATGTGAAATGCCTGGAAAACCGAGTTGCAGTCCTGGAAAATCAAAATAAAACTCTAATAGAAGAGTTAAAAACTTTGAAGGATCTTTATTCCAATAAAAGTGTT	DPQLKREIRLMKNREAARECRRKKKEYVKCLENRVAVLENQNKTLIEELKTLKDLYSNKSV	CACGGGCACCGGGTTCGGCG
ATF2	GATCCTGATGAAAAAAGGAGAAAGTTTTTAGAGCGAAATAGAGCAGCAGCTTCAAGATGCCGACAAAAAAGGAAAGTCTGGGTTCAGTCTTTAGAGAAGAAAGCTGAAGACTTGAGTTCATTAAATGGTCAGCTGCAGAGTGAAGTCACCCTGCTGAGAAATGAAGTGGCACAGCTGAAACAGCTT	DPDEKRRKFLERNRAAASRCRQKRKVWVQSLEKKAEDLSSLNGQLQSEVTLLRNEVAQLKQL	CGTGCCGCTCACATAACGAA
ATF3	GAAGAAGATGAAAGGAAAAAGAGGCGACGAGAAAGAAATAAGATTGCAGCTGCAAAGTGCCGAAACAAGAAGAAGGAGAAGACGGAGTGCCTGCAGAAAGAGTCGGAGAAGCTGGAAAGTGTGAATGCTGAACTGAAGGCTCAGATTGAGGAGCTCAAGAACGAGAAGCAGCATTTGATATACATG	EEDERKKRRRERNKIAAAKCRNKKKEKTECLQKESEKLESVNAELKAQIEELKNEKQHLIYM	GGGGAATACATGTCCAACAC
ATF4	GAGAAACTGGATAAGAAGCTGAAAAAAATGGAGCAAAACAAGACAGCAGCCACTAGGTACCGCCAGAAGAAGAGGGCGGAGCAGGAGGCTCTTACTGGTGAGTGCAAAGAGCTGGAAAAGAAGAACGAGGCTCTAAAAGAGAGGGCGGATTCCCTGGCCAAGGAGATCCAGTACCTGAAAGATTTG	EKLDKKLKKMEQNKTAATRYRQKKRAEQEALTGECKELEKKNEALKERADSLAKEIQYLKDL	TAAAAGCAAGAAGTACAATC
ATF5	ACCCGAGGGGACCGCAAGCAAAAGAAGAGAGACCAGAACAAGTCGGCGGCTCTGAGGTACCGCCAGCGGAAGCGGGCAGAGGGTGAGGCCCTGGAGGGCGAGTGCCAGGGGCTGGAGGCACGGAATCGCGAGCTGAAGGAACGGGCAGAGTCCGTGGAGCGCGAGATCCAGTACGTCAAGGACCTG	TRGDRKQKKRDQNKSAALRYRQRKRAEGEALEGECQGLEARNRELKERAESVEREIQYVKDL	TTTCACAACAGCGGACACGC
ATF6	ATTGCTGTGCTAAGGAGACAGCAACGTATGATAAAAAATCGAGAATCCGCTTGTCAGTCTCGCAAGAAGAAGAAAGAATATATGCTAGGGTTAGAGGCGAGATTAAAGGCTGCCCTCTCAGAAAACGAGCAACTGAAGAAAGAAAATGGAACACTGAAGCGGCAGCTGGATGAAGTTGTGTCAGAG	IAVLRRQQRMIKNRESACQSRKKKKEYMLGLEARLKAALSENEQLKKENGTLKRQLDEVVSE	ACGGCGGCAGGTTGGTGCGC
ATF6B	GCAAAGCTGCTGAAGCGGCAGCAGCGAATGATCAAGAACCGGGAGTCAGCCTGCCAGTCCCGGAGAAAGAAGAAAGAGTATCTGCAGGGACTGGAGGCTCGGCTGCAAGCAGTACTGGCTGACAACCAGCAGCTCCGCCGAGAGAATGCTGCCCTCCGGCGGCGGCTGGAGGCCCTGCTGGCTGAA	AKLLKRQQRMIKNRESACQSRRKKKEYLQGLEARLQAVLADNQQLRRENAALRRRLEALLAE	TCACTCAACAGCTCACTCGT
ATF7	GATCCAGATGAGCGACGGCAGCGCTTTCTGGAGCGCAACCGGGCTGCAGCCTCCCGCTGCCGCCAAAAGCGAAAGCTGTGGGTGTCCTCCCTAGAGAAGAAGGCCGAAGAACTCACTTCTCAGAACATTCAGCTGAGTAATGAAGTCACATTACTACGCAATGAGGTGGCCCAGTTGAAACAGCTA	DPDERRQRFLERNRAAASRCRQKRKLWVSSLEKKAEELTSQNIQLSNEVTLLRNEVAQLKQL	ACTCAGATAAAGCGCCATAC
BACH1	CTGGATTGTATCCATGATATTCGAAGAAGAAGTAAAAACAGAATTGCTGCACAGCGCTGTCGCAAGAGAAAACTTGACTGTATACAGAATCTTGAATCAGAAATTGAGAAGCTGCAAAGTGAAAAGGAGAGCTTGTTGAAGGAAAGAGATCACATTTTGTCAACTCTGGGTGAGACAAAGCAGAAC	LDCIHDIRRRSKNRIAAQRCRKRKLDCIQNLESEIEKLQSEKESLLKERDHILSTLGETKQN	TGCCGACATACCCTATACTC
BACH2	TTAGAGTTTATTCATGATGTCCGACGGCGCAGCAAGAACCGCATCGCGGCCCAGCGCTGCCGCAAAAGGAAACTGGACTGTATTCAGAATTTAGAATGTGAAATCCGCAAATTGGTGTGTGAGAAAGAGAAACTGTTGTCAGAGAGGAATCAACTGAAAGCATGCATGGGGGAACTGTTGGACAAC	LEFIHDVRRRSKNRIAAQRCRKRKLDCIQNLECEIRKLVCEKEKLLSERNQLKACMGELLDN	GACACTTTCTCAGATAGTCG
BATF	TCTGATGATGTGAGAAGAGTTCAGAGGAGGGAGAAAAATCGTATTGCCGCCCAGAAGAGCCGACAGAGGCAGACACAGAAGGCCGACACCCTGCACCTGGAGAGCGAAGACCTGGAGAAACAGAACGCGGCTCTACGCAAGGAGATCAAGCAGCTCACAGAGGAACTGAAGTACTTCACGTCGGTG	SDDVRRVQRREKNRIAAQKSRQRQTQKADTLHLESEDLEKQNAALRKEIKQLTEELKYFTSV	GGCACATTGTCGAGTAAAAG
BATF2	CCCAAGGAGCAACAAAGGCAGCTGAAGAAGCAGAAGAACCGGGCAGCCGCCCAGCGAAGCCGGCAGAAGCACACAGACAAGGCAGACGCCCTGCACCAGCAGCACGAGTCTCTGGAAAAAGACAACCTCGCCCTGCGGAAGGAGATCCAGTCCCTGCAGGCCGAGCTGGCGTGGTGGAGCCGGACC	PKEQQRQLKKQKNRAAAQRSRQKHTDKADALHQQHESLEKDNLALRKEIQSLQAELAWWSRT	TAAGCCAGGCTTGTCCGTAT
BATF3	GAGGATGATGACAGGAAGGTCCGAAGGAGAGAAAAAAACCGAGTTGCTGCTCAGAGAAGTCGGAAGAAGCAGACCCAGAAGGCTGACAAGCTCCATGAGGAATATGAGAGCCTGGAGCAAGAAAACACCATGCTGCGGAGAGAGATCGGGAAGCTGACAGAGGAGCTGAAGCACCTGACAGAGGCA	EDDDRKVRRREKNRVAAQRSRKKQTQKADKLHEEYESLEQENTMLRREIGKLTEELKHLTEA	AGGGGATAACACACTGCCCC
CEBPA	AAGAACAGCAACGAGTACCGGGTGCGGCGCGAGCGCAACAACATCGCGGTGCGCAAGAGCCGCGACAAGGCCAAGCAGCGCAACGTGGAGACGCAGCAGAAGGTGCTGGAGCTGACCAGTGACAATGACCGCCTGCGCAAGCGGGTGGAACAGCTGAGCCGCGAACTGGACACGCTGCGGGGCATC	KNSNEYRVRRERNNIAVRKSRDKAKQRNVETQQKVLELTSDNDRLRKRVEQLSRELDTLRGI	CTAAACTGGGTGTGCCTACA
CEBPB	AAGCACAGCGACGAGTACAAGATCCGGCGCGAGCGCAACAACATCGCCGTGCGCAAGAGCCGCGACAAGGCCAAGATGCGCAACCTGGAGACGCAGCACAAGGTCCTGGAGCTCACGGCCGAGAACGAGCGGCTGCAGAAGAAGGTGGAGCAGCTGTCGCGCGAGCTCAGCACCCTGCGGAACTTG	KHSDEYKIRRERNNIAVRKSRDKAKMRNLETQHKVLELTAENERLQKKVEQLSRELSTLRNL	TGGGCTCGCACTCCACAACC
CEBPD	CGCGGCAGCCCCGAGTACCGGCAGCGGCGCGAGCGCAACAACATCGCCGTGCGCAAGAGCCGCGACAAGGCCAAGCGGCGCAACCAGGAGATGCAGCAGAAGTTGGTGGAGCTGTCGGCTGAGAACGAGAAGCTGCACCAGCGCGTGGAGCAGCTCACGCGGGACCTGGCCGGCCTCCGGCAGTTC	RGSPEYRQRRERNNIAVRKSRDKAKRRNQEMQQKLVELSAENEKLHQRVEQLTRDLAGLRQF	CCGGCTCCCCGTGATGAGAA
CEBPE	AAAGATAGCCTTGAGTACCGGCTGAGGCGGGAGCGCAACAACATCGCCGTGCGCAAGAGCCGAGACAAGGCCAAGAGGCGCATTCTGGAGACGCAGCAGAAGGTGCTGGAGTACATGGCAGAGAACGAGCGCCTCCGCAGCCGCGTGGAGCAGCTCACCCAGGAGCTAGACACCCTCCGCAACCTC	KDSLEYRLRRERNNIAVRKSRDKAKRRILETQQKVLEYMAENERLRSRVEQLTQELDTLRNL	GAGCACTCGAGCTACGAAAC
CEBPG	CGAAACAGTGACGAGTATCGGCAACGCCGAGAGAGGAACAACATGGCTGTGAAAAAGAGCCGGTTGAAAAGCAAGCAGAAAGCACAAGACACACTGCAGAGAGTCAATCAGCTCAAAGAAGAGAATGAACGGTTGGAAGCAAAAATCAAATTGCTGACCAAGGAATTAAGTGTACTCAAAGATTTG	RNSDEYRQRRERNNMAVKKSRLKSKQKAQDTLQRVNQLKEENERLEAKIKLLTKELSVLKDL	AGGCTATCGACTACAGTGCC
CREB1	GAAGCAGCACGAAAGAGAGAGGTCCGTCTAATGAAGAACAGGGAAGCAGCTCGAGAGTGTCGTAGAAAGAAGAAAGAATATGTGAAATGTTTAGAAAACAGAGTGGCAGTGCTTGAAAATCAAAACAAGACATTGATTGAGGAGCTAAAAGCACTTAAGGACCTTTACTGCCACAAATCAGAT	EAARKREVRLMKNREAARECRRKKKEYVKCLENRVAVLENQNKTLIEELKALKDLYCHKSD	AGCCTGCACATTACACTCAC
CREB3	GAACAAATTCTGAAACGTGTGCGGAGGAAGATTCGAAATAAAAGATCTGCTCAAGAGAGCCGCAGGAAAAAGAAGGTGTATGTTGGGGGTTTAGAGAGCAGGGTCTTGAAATACACAGCCCAGAATATGGAGCTTCAGAACAAAGTACAGCTTCTGGAGGAACAGAATTTGTCCCTTCTAGATCAA	EQILKRVRRKIRNKRSAQESRRKKKVYVGGLESRVLKYTAQNMELQNKVQLLEEQNLSLLDQ	GGTCGTGGTTCGCTTGAGTA
CREB3L1	GAGAAGGCCTTGAAGAGAGTCCGGAGGAAAATCAAGAACAAGATCTCAGCCCAGGAGAGCCGTCGTAAGAAGAAGGAGTATGTGGAGTGTCTAGAAAAGAAGGTGGAGACATTTACATCTGAGAACAATGAACTGTGGAAGAAGGTGGAGACCCTGGAGAATGCCAACAGGACCCTGCTCCAGCAG	EKALKRVRRKIKNKISAQESRRKKKEYVECLEKKVETFTSENNELWKKVETLENANRTLLQQ	GCCCGTCGCCACAAACCGCA
CREB3L2	GAGAAGGCCCTGAAGAAAATTCGGAGGAAGATCAAGAATAAGATTTCTGCTCAGGAAAGTAGGAGAAAGAAGAAAGAATACATGGACAGCCTGGAGAAAAAAGTGGAGTCTTGTTCAACTGAGAACTTGGAGCTTCGGAAGAAGGTAGAGGTTCTAGAGAACACTAATAGGACTCTCCTTCAGCAA	EKALKKIRRKIKNKISAQESRRKKKEYMDSLEKKVESCSTENLELRKKVEVLENTNRTLLQQ	TGACTACGTAAGCCTCAGGG
CREB3L3	GAGCGAGTGCTGAAAAAAATCCGCCGGAAAATCCGGAACAAGCAGTCGGCGCAAGAAAGCAGGAAGAAGAAGAAGGAATATATCGATGGCCTGGAGACTCGGATGTCAGCTTGCACTGCTCAGAATCAGGAGTTACAGAGGAAAGTCTTGCATCTCGAGAAGCAAAACCTGTCCCTCTTGGAGCAA	ERVLKKIRRKIRNKQSAQESRKKKKEYIDGLETRMSACTAQNQELQRKVLHLEKQNLSLLEQ	CCCGGCCGCTCGCCGTGACA
CREB3L4	GAGAGGGTCCTCAAGAAGGTCAGGAGGAAAATCCGTAACAAGCAGTCAGCTCAGGACAGTCGGCGGCGGAAGAAGGAGTACATTGATGGGCTGGAGAGCAGGGTGGCAGCCTGTTCTGCACAGAACCAAGAATTACAGAAAAAAGTCCAGGAGCTGGAGAGGCACAACATCTCCTTGGTAGCTCAG	ERVLKKVRRKIRNKQSAQDSRRRKKEYIDGLESRVAACSAQNQELQKKVQELERHNISLVAQ	ACATCTAAAAGTCTTGATAA
CREB5	GATCCGGACGAGAGGCGGCGGAAATTTCTGGAACGGAACCGGGCAGCTGCCACCCGCTGCAGACAGAAGAGGAAGGTCTGGGTGATGTCATTGGAAAAGAAAGCAGAAGAACTCACCCAGACAAACATGCAGCTTCAGAATGAAGTGTCTATGTTGAAAAATGAGGTGGCCCAGCTGAAACAGTTG	DPDERRRKFLERNRAAATRCRQKRKVWVMSLEKKAEELTQTNMQLQNEVSMLKNEVAQLKQL	GCGCGCTCACATTGACTCTT
CREBL2	CCAGCCAAAATTGACTTGAAAGCAAAACTTGAGAGGAGCCGGCAGAGTGCAAGAGAATGCCGAGCCCGAAAAAAGCTGAGATATCAGTATTTGGAAGAGTTGGTATCCAGTCGAGAAAGAGCTATATGTGCCCTCAGAGAGGAACTGGAAATGTACAAGCAGTGGTGCATGGCAATGGACCAAGGA	PAKIDLKAKLERSRQSARECRARKKLRYQYLEELVSSRERAICALREELEMYKQWCMAMDQG	AACTTGAGCCATCCTCATTA
CREBRF	CCCTTAACAGCCCGACCAAGGTCAAGGAAGGAAAAAAATAAGCTGGCTTCCAGAGCTTGTCGGTTAAAGAAGAAAGCCCAGTATGAAGCTAATAAAGTGAAATTATGGGGCCTCAACACAGAATATGATAATTTATTGTTTGTAATCAACTCCATCAAGCAAGAGATTGTAAACCGGGTACAGAAT	PLTARPRSRKEKNKLASRACRLKKKAQYEANKVKLWGLNTEYDNLLFVINSIKQEIVNRVQN	AGACCCTACTAAGCAGTCAC
CREBZF	AGTCCCCGGAAGGCGGCGGCGGCCGCTGCCCGCCTTAATCGACTGAAGAAGAAGGAGTACGTGATGGGGCTGGAGAGTCGAGTCCGGGGTCTGGCAGCCGAGAACCAGGAGCTGCGGGCCGAGAATCGGGAGCTGGGCAAACGCGTACAGGCACTGCAGGAGGAGAGTCGCTACCTACGGGCAGTC	SPRKAAAAAARLNRLKKKEYVMGLESRVRGLAAENQELRAENRELGKRVQALQEESRYLRAV	GTCTCCACAAGTTTGAAACC
CREM	GAAGCAACACGCAAACGAGAGCTGAGGCTAATGAAAAACAGGGAAGCTGCCAAAGAATGTCGACGTCGAAAGAAAGAATATGTAAAATGTCTGGAGAGCCGAGTTGCAGTGCTGGAAGTCCAGAACAAGAAGCTTATAGAGGAACTTGAAACCTTGAAAGACATTTGTTCTCCCAAAACAGATTAC	EATRKRELRLMKNREAAKECRRRKKEYVKCLESRVAVLEVQNKKLIEELETLKDICSPKTDY	TTGATTTTAAGCGACGGGGT
DBP	CAGAAGGATGAGAAATACTGGAGCCGGCGGTACAAGAACAACGAGGCAGCCAAGCGGTCCCGTGACGCCCGGCGGCTCAAGGAGAACCAGATATCGGTGCGGGCGGCCTTCCTGGAGAAGGAGAACGCCCTGCTGCGGCAGGAAGTTGTGGCCGTGCGCCAGGAGCTGTCCCACTACCGCGCCGTG	QKDEKYWSRRYKNNEAAKRSRDARRLKENQISVRAAFLEKENALLRQEVVAVRQELSHYRAV	CACCCATATCCCTTAACCAT
DDIT3	GAAGACCAAGGGAGAACCAGGAAACGGAAACAGAGTGGTCATTCCCCAGCCCGGGCTGGAAAGCAGCGCATGAAGGAGAAAGAACAGGAGAATGAAAGGAAAGTGGCACAGCTAGCTGAAGAGAATGAACGGCTCAAGCAGGAAATCGAGCGCCTGACCAGGGAAGTAGAGGCGACTCGCCGAGCT	EDQGRTRKRKQSGHSPARAGKQRMKEKEQENERKVAQLAEENERLKQEIERLTREVEATRRA	GTCGCATTTACTAGATAGGG
FOS	GAAGAAGAAGAGAAAAGGAGAATCCGAAGGGAAAGGAATAAGATGGCTGCAGCCAAATGCCGCAACCGGAGGAGGGAGCTGACTGATACACTCCAAGCGGAGACAGACCAACTAGAAGATGAGAAGTCTGCTTTGCAGACCGAGATTGCCAACCTGCTGAAGGAGAAGGAAAAACTAGAGTTCATC	EEEEKRRIRRERNKMAAAKCRNRRRELTDTLQAETDQLEDEKSALQTEIANLLKEKEKLEFI	AACAGTAACTTATATTTAGA
FOSB	GAGGAAGAGGAGAAGCGAAGGGTGCGCCGGGAACGAAATAAACTAGCAGCAGCTAAATGCAGGAACCGGCGGAGGGAGCTGACCGACCGACTCCAGGCGGAGACAGATCAGTTGGAGGAAGAAAAAGCAGAGCTGGAGTCGGAGATCGCCGAGCTCCAAAAGGAGAAGGAACGTCTGGAGTTTGTG	EEEEKRRVRRERNKLAAAKCRNRRRELTDRLQAETDQLEEEKAELESEIAELQKEKERLEFV	TTGTAGGCCGGGTGAGAAAT
FOSL1	GAGGAAGAGGAGCGCCGCCGAGTAAGGCGCGAGCGGAACAAGCTGGCTGCGGCCAAGTGCAGGAACCGGAGGAAGGAACTGACCGACTTCCTGCAGGCGGAGACTGACAAACTGGAAGATGAGAAATCTGGGCTGCAGCGAGAGATTGAGGAGCTGCAGAAGCAGAAGGAGCGCCTAGAGCTGGTG	EEEERRRVRRERNKLAAAKCRNRRKELTDFLQAETDKLEDEKSGLQREIEELQKQKERLELV	CGCGGTGGATCTACACTCAG
FOSL2	GAAGAGGAGGAGAAGCGTCGCATCCGGCGGGAGAGGAACAAGCTGGCTGCAGCCAAGTGCCGGAACCGACGCCGGGAGCTGACAGAGAAGCTGCAGGCGGAGACAGAGGAGCTGGAGGAGGAGAAGTCAGGCCTGCAGAAGGAGATTGCTGAGCTGCAGAAGGAGAAGGAGAAGCTGGAGTTCATG	EEEEKRRIRRERNKLAAAKCRNRRRELTEKLQAETEELEEEKSGLQKEIAELQKEKEKLEFM	AACCTTCATGACACCGTCTC
HLF	CTGAAGGATGACAAGTACTGGGCAAGGCGCAGAAAGAACAACATGGCAGCCAAGCGCTCCCGCGACGCCCGGAGGCTGAAAGAGAACCAGATCGCCATCCGGGCCTCGTTCCTGGAGAAGGAGAACTCGGCCCTCCGCCAGGAGGTGGCTGACTTGAGGAAGGAGCTGGGCAAATGCAAGAACATA	LKDDKYWARRRKNNMAAKRSRDARRLKENQIAIRASFLEKENSALRQEVADLRKELGKCKNI	CCACACGCGCTCCGCGCGGA
JDP2	GAGGAAGAGGAGCGAAGGAAAAGGCGCCGGGAGAAGAACAAAGTCGCAGCAGCCCGATGCCGGAACAAGAAGAAGGAGCGCACGGAGTTTCTGCAGCGGGAATCCGAGCGGCTGGAACTCATGAACGCAGAGCTGAAGACCCAGATTGAGGAGCTGAAGCAGGAGCGGCAGCAGCTCATCCTGATG	EEEERRKRRREKNKVAAARCRNKKKERTEFLQRESERLELMNAELKTQIEELKQERQQLILM	CAAGAAATTGCATAACAAGC
JUN	CAGGAGCGGATCAAGGCGGAGAGGAAGCGCATGAGGAACCGCATCGCTGCCTCCAAGTGCCGAAAAAGGAAGCTGGAGAGAATCGCCCGGCTGGAGGAAAAAGTGAAAACCTTGAAAGCTCAGAACTCGGAGCTGGCGTCCACGGCCAACATGCTCAGGGAACAGGTGGCACAGCTTAAACAGAAA	QERIKAERKRMRNRIAASKCRKRKLERIARLEEKVKTLKAQNSELASTANMLREQVAQLKQK	TTGCCGAACACCGCTCTAAG
JUNB	CAAGAGCGCATCAAAGTGGAGCGCAAGCGGCTGCGGAACCGGCTGGCGGCCACCAAGTGCCGGAAGCGGAAGCTGGAGCGCATCGCGCGCCTGGAGGACAAGGTGAAGACGCTCAAGGCCGAGAACGCGGGGCTGTCGAGTACCGCCGGCCTCCTCCGGGAGCAGGTGGCCCAGCTCAAACAGAAG	QERIKVERKRLRNRLAATKCRKRKLERIARLEDKVKTLKAENAGLSSTAGLLREQVAQLKQK	GTACAGACTGTATATCAACG
JUND	CAGGAGCGCATCAAGGCGGAGCGCAAGCGGCTGCGCAACCGCATCGCCGCCTCCAAGTGCCGCAAGCGCAAGCTGGAGCGCATCTCGCGCCTGGAAGAGAAAGTGAAGACCCTCAAGAGTCAGAACACGGAGCTGGCGTCCACGGCGAGCCTGCTGCGCGAGCAGGTGGCGCAGCTCAAGCAGAAA	QERIKAERKRLRNRIAASKCRKRKLERISRLEEKVKTLKSQNTELASTASLLREQVAQLKQK	CCGCGTAGCAGCCACCTTGT
MAF	GTGATCCGGCTGAAGCAGAAGAGGCGGACCCTGAAAAACCGCGGCTATGCCCAGTCCTGCCGCTTCAAGAGGGTGCAGCAGAGACACGTCCTGGAGTCGGAGAAGAACCAGCTGCTGCAGCAAGTCGACCACCTCAAGCAGGAGATCTCCAGGCTGGTGCGCGAGAGGGACGCGTACAAGGAGAAA	VIRLKQKRRTLKNRGYAQSCRFKRVQQRHVLESEKNQLLQQVDHLKQEISRLVRERDAYKEK	TGCCTCCGTACCTAACATGA
MAFA	GTCATCCGGCTCAAGCAGAAGCGGCGCACGCTCAAGAACCGCGGCTACGCGCAGTCCTGCCGCTTCAAGCGGGTGCAGCAGCGGCACATTCTGGAGAGCGAGAAGTGCCAACTCCAGAGCCAGGTGGAGCAGCTGAAGCTGGAGGTGGGGCGCCTGGCCAAAGAGCGGGACCTGTACAAGGAGAAA	VIRLKQKRRTLKNRGYAQSCRFKRVQQRHILESEKCQLQSQVEQLKLEVGRLAKERDLYKEK	CAGTCCGCAGAGAAGTCCGT
MAFB	GTGATCCGCCTGAAGCAGAAGCGGCGGACCCTGAAGAACCGGGGCTACGCCCAGTCTTGCAGGTATAAACGCGTCCAGCAGAAGCACCACCTGGAGAATGAGAAGACGCAGCTCATTCAGCAGGTGGAGCAGCTTAAGCAGGAGGTGTCCCGGCTGGCCCGCGAGAGAGACGCCTACAAGGTCAAG	VIRLKQKRRTLKNRGYAQSCRYKRVQQKHHLENEKTQLIQQVEQLKQEVSRLARERDAYKVK	TGAAGCTGTGCCACTACAAA
MAFF	GTGACACGGCTCAAGCAGCGGCGCCGCACACTCAAAAACCGTGGCTACGCCGCCAGCTGCCGCGTGAAGCGCGTGTGCCAGAAGGAGGAGCTGCAGAAGCAGAAGTCGGAGCTGGAGCGCGAGGTGGACAAGCTGGCGCGCGAGAACGCCGCCATGCGCCTGGAGCTCGACGCGCTGCGCGGCAAG	VTRLKQRRRTLKNRGYAASCRVKRVCQKEELQKQKSELEREVDKLARENAAMRLELDALRGK	AAGACGGCAGCCGGTTCGGT
MAFG	ATCGTCCAGCTGAAGCAGCGCCGGCGCACGCTCAAGAACCGCGGCTACGCTGCCAGCTGCCGCGTGAAGCGGGTGACGCAGAAGGAGGAGCTGGAGAAGCAGAAGGCGGAGCTGCAGCAGGAGGTGGAGAAGCTGGCCTCAGAGAACGCCAGCATGAAGCTGGAGCTCGACGCGCTGCGCTCCAAG	IVQLKQRRRTLKNRGYAASCRVKRVTQKEELEKQKAELQQEVEKLASENASMKLELDALRSK	CCGGGAGACGTAGCAGACCT
MAFK	GTGACCCGCCTGAAGCAGCGTCGGCGCACACTCAAGAACCGCGGCTACGCGGCCAGCTGCCGCATCAAGCGGGTGACGCAGAAGGAGGAGCTGGAGCGGCAGCGCGTGGAGCTGCAGCAGGAGGTGGAGAAGCTGGCGCGTGAGAACAGCAGCATGCGGCTGGAGCTGGACGCCCTGCGCTCCAAG	VTRLKQRRRTLKNRGYAASCRIKRVTQKEELERQRVELQQEVEKLARENSSMRLELDALRSK	GTGCTCAGAACTCGAAGGCA
NFE2	CTAGCGCTAGTCCGGGACATCCGACGACGGGGCAAAAACAAGGTGGCAGCCCAGAACTGCCGCAAGAGGAAGCTGGAAACCATTGTGCAGCTGGAGCGGGAGCTGGAGCGGCTGACCAATGAACGGGAGCGGCTTCTCAGGGCCCGCGGGGAGGCAGACCGGACCCTGGAGGTCATGCGCCAACAG	LALVRDIRRRGKNKVAAQNCRKRKLETIVQLERELERLTNERERLLRARGEADRTLEVMRQQ	CCGATAGGCCTCCTCAAAGC
NFE2L1	CTGAGCCTCATCCGAGACATCCGGCGCCGGGGCAAGAACAAGATGGCGGCGCAGAACTGCCGCAAGCGCAAGCTGGACACCATCCTGAATCTGGAGCGTGATGTGGAGGACCTGCAGCGTGACAAAGCCCGGCTGCTGCGGGAGAAAGTGGAGTTCCTGCGCTCCCTGCGACAGATGAAGCAGAAG	LSLIRDIRRRGKNKMAAQNCRKRKLDTILNLERDVEDLQRDKARLLREKVEFLRSLRQMKQK	TGCCTCTTAGGTACCACCAA
NFE2L2	CTTGCATTAATTCGGGATATACGTAGGAGGGGTAAGAATAAAGTGGCTGCTCAGAATTGCAGAAAAAGAAAACTGGAAAATATAGTAGAACTAGAGCAAGATTTAGATCATTTGAAAGATGAAAAAGAAAAATTGCTCAAAGAAAAAGGAGAAAATGACAAAAGCCTTCACCTACTGAAAAAACAA	LALIRDIRRRGKNKVAAQNCRKRKLENIVELEQDLDHLKDEKEKLLKEKGENDKSLHLLKKQ	CTGTGCCGTCACATGGATAC
NFE2L3	GTCTCACTTATCCGTGACATCAGACGAAGAGGGAAAAATAAAGTTGCTGCGCAGAACTGTCGTAAACGCAAATTGGACATAATTTTGAATTTAGAAGATGATGTATGTAACTTGCAAGCAAAGAAGGAAACTCTTAAGAGAGAGCAAGCACAATGTAACAAAGCTATTAACATAATGAAACAGAAA	VSLIRDIRRRGKNKVAAQNCRKRKLDIILNLEDDVCNLQAKKETLKREQAQCNKAINIMKQK	AATTGATCCTGTTCGCCCTA
NFIL3	AAGAAAGATGCTATGTATTGGGAAAAAAGGCGGAAAAATAATGAAGCTGCCAAAAGATCTCGTGAGAAGCGTCGACTGAATGACCTGGTTTTAGAGAACAAACTAATTGCACTGGGAGAAGAAAACGCCACTTTAAAAGCTGAGCTGCTTTCACTAAAATTAAAGTTTGGTTTAATTAGCTCCACA	KKDAMYWEKRRKNNEAAKRSREKRRLNDLVLENKLIALGEENATLKAELLSLKLKFGLISST	TCATCCTCGGTCGACACAGG
NRL	GCGCTGCGGCTGAAGCAGAGGCGCCGCACGCTGAAGAACCGCGGCTACGCGCAGGCCTGTCGCTCCAAGCGGCTGCAGCAGCGGCGCGGGCTGGAGGCCGAGCGCGCCCGCCTGGCCGCCCAGCTGGACGCGCTGCGGGCCGAGGTGGCCCGCCTGGCCCGGGAGCGCGATCTCTACAAGGCTCGC	ALRLKQRRRTLKNRGYAQACRSKRLQQRRGLEAERARLAAQLDALRAEVARLARERDLYKAR	TCGTTAGTCTAACATACCCC
TEF	CAGAAGGATGAAAAGTACTGGACAAGACGCAAGAAGAACAACGTGGCAGCTAAACGGTCACGGGATGCCCGGCGCCTGAAAGAGAATCAGATCACCATCCGGGCAGCCTTCCTGGAGAAGGAGAACACAGCCCTGCGGACGGAGGTGGCCGAGCTACGCAAGGAGGTGGGCAAGTGCAAGACCATC	QKDEKYWTRRKKNNVAAKRSRDARRLKENQITIRAAFLEKENTALRTEVAELRKEVGKCKTI	GCTGTGCCAATTGTCTACAA
XBP1	AGCCCCGAGGAGAAGGCGCTGAGGAGGAAACTGAAAAACAGAGTAGCAGCTCAGACTGCCAGAGATCGAAAGAAGGCTCGAATGAGTGAGCTGGAACAGCAAGTGGTAGATTTAGAAGAAGAGAACCAAAAACTTTTGCTAGAAAATCAGCTTTTACGAGAGAAAACTCATGGCCTTGTAGTTGAG	SPEEKALRRKLKNRVAAQTARDRKKARMSELEQQVVDLEEENQKLLLENQLLREKTHGLVVE	ACAAAGACAGTCCCAGCCTC
